# EPS8 facilitates uncoating of influenza A virus

**DOI:** 10.1101/592485

**Authors:** Gloria P. Larson, Vy Tran, Shuǐqìng Yú, Yíngyún Caì, Christina A. Higgins, Danielle M. Smith, Steven F. Baker, Sheli R. Radoshitzky, Jens H. Kuhn, Andrew Mehle

## Abstract

All viruses balance interactions between cellular machinery co-opted to support replication and host factors deployed to halt the infection. We used gene correlation analysis to perform an unbiased screen for host factors involved in influenza A virus (FLUAV) infection. Our screen identified the cellular factor epidermal growth factor receptor pathway substrate 8 (EPS8) as the highest confidence pro-viral candidate. Knockout and overexpression of EPS8 confirmed its importance in enhancing FLUAV infection and titers. Loss of EPS8 did not affect virion attachment, uptake, or fusion. Rather, our data show that EPS8 specifically functions during virion uncoating. EPS8 physically associated with incoming virion components, and subsequent nuclear import of released ribonucleoprotein complexes was significantly delayed in the absence of EPS8. Our study identified EPS8 as a host factor important for uncoating, a crucial step of FLUAV infection during which the interface between the virus and host is still being discovered.
