## Supplementary material for "EPS8 facilitates uncoating of influenza A virus": Sup Table 1

### Sheet: data MOI 0.2
			WSN-HA-GFP infected					WSN-HA-GFP MOI 0.2
Cell info. for experiments								moi 0.2
subgroup	sample ID	Cell-lines	cells name	tissue of origin		RAW data		mean	STDEV	% MDCK
	1	NCI60	786-0	RENAL	16.8	18.6	20.5	18.6333	1.85023	121.522
	2	NCI60	A498	RENAL	3.7	3.5	4.4	3.86667	0.472582	25.2174
	3	NCI60	A549	LUNG	5.2	5.8	7	6	0.916515	39.1304
	4	NCI60	BT-549	BREAST	2	2.3	2.5	2.26667	0.251661	14.7826
Group-I	5	NCI60	DU-145	Prostate	34.1	33.9	36.5	34.8333	1.44684	227.174
	6	NCI60	HCT-116	COLON	8.6	9.4	9	9	0.4	58.6957
	7	NCI60	HCT-15	COLON	1.3	1.2	1.4	1.3	0.1	8.47826
	8	NCI60	HOP-62	LUNG	2.7	2.5	2.9	2.7	0.2	17.6087
	9	NCI60	MCF7	BREAST	0.6	0.3	0.4	0.433333	0.152753	2.82609
	10	NCI60	ACHN	RENAL	1.5	1.7	1.5	1.56667	0.11547	10.2174
	11	NCI60	EKVX	LUNG	8.9	10.1	9.8	9.6	0.6245	62.6087
		CTR	MDCK		13.9	16.9	15.2	15.3333	1.50444	100
	12	NCI60	CAKI-1	RENAL	4.44	3.32	4.98	4.24667	0.846719	24.9315
	13	NCI60	HT29	COLON	56.5	51.7	50.2	52.8	3.2909	309.98
	14	NCI60	IGR-OV1	OVARIAN	0.491	0.718	0.417	0.542	0.156847	3.182
	15	NCI60	HS 578T	BREAST	2.84	2.73	2.55	2.70667	0.146401	15.8904
	16	NCI60	Lox	MELANOMA	0.787	0.731	0.765	0.761	0.0282135	4.46771
Group-II	17	NCI60	M14	MELANOMA	62.7	58	60.6	60.4333	2.35443	354.795
	18	NCI60	NCI/ADR-RES	OVARIAN	0.849	0.791	0.809	0.816333	0.0296873	4.79256
	19	NCI60	MDA-MB-231	BREAST	1.97	1.88	1.81	1.88667	0.0802081	11.0763
	20	NCI60	MDA-MB-468	BREAST	3.79	2.95	2.98	3.24	0.47655	19.0215
	21	NCI60	MDA-MB-435	MELANOMA	61.1	59.3	58.8	59.7333	1.20968	350.685
	22	NCI60	NCI-H23	LUNG	6.52	6.35	6.05	6.30667	0.237978	37.0254
		CTR	MDCK		18.1	17	16	17.0333	1.0504	100
	23	NCI60	OVCAR-4	OVARIAN	3.59	4.44	4.2	4.07667	0.438216	36.5075
	24	NCI60	OVCAR-3	OVARIAN	23.6	22.1	20.2	21.9667	1.70392	196.716
	25	NCI60	NCI-H522	LUNG	84.3	82.4	80	82.2333	2.15484	736.418
	26	NCI60	NCI-H322M	LUNG	72	72.6	70	71.5333	1.36137	640.597
	27	NCI60	NCI-H460	LUNG	0.824	1.02	1.1	0.981333	0.142005	8.78806
Group-III	28	NCI60	NCI-H226	LUNG	0.824	1.11	0.856	0.93	0.156704	8.32836
	29	NCI60	OVCAR-8	OVARIAN	0.814	0.739	0.893	0.815333	0.0770087	7.30149
	30	NCI60	Malme 3M	MELANOMA	96.7	94.6	89.5	93.6	3.7027	838.209
	31	NCI60	OVCAR-5	OVARIAN	2.74	2.46	2.71	2.63667	0.153731	23.6119
	32	NCI60	RXF 393	RENAL	1.38	1.49	1.37	1.41333	0.0665833	12.6567
	33	NCI60	KM12	COLON	46.4	48.8	46.2	47.1333	1.44684	422.09
		CTR	MDCK		11.4	11.1	11	11.1667	0.208167	100
	34	NCI60	SNB-19	CNS	30.4	28.4	27.3	28.7	1.57162	129.669
	35	NCI60	SNB-75	CNS	4.33	5.97	5.58	5.29333	0.856757	23.9157
	36	NCI60	SF-268	CNS	1.05	0.856	0.942	0.949333	0.0972077	4.28916
	37	NCI60	SF-295	CNS	7.38	7.68	7.17	7.41	0.25632	33.4789
	38	NCI60	SF-539	CNS	4.32	2.56	1.55	2.81	1.40182	12.6958
Group-IV	39	NCI60	U251	CNS	15.5	14.8	14	14.7667	0.750555	66.7169
	40	NCI60	SK-MEL-2	MELANOMA	21	20.4	19.8	20.4	0.6	92.1687
	41	NCI60	SK-MEL-5	MELANOMA	83.4	83.3	86.2	84.3	1.64621	380.873
	42	NCI60	SK-MEL-28	MELANOMA	98.8	97.2	98.7	98.2333	0.896289	443.825
	43	NCI60	UACC-62	MELANOMA	7.52	4.79	5.29	5.86667	1.45349	26.506
	44	NCI60	UACC-257	MELANOMA	12	11.6	11.4	11.6667	0.305505	52.7108
		CTR	MDCK		21.7	20.6	24.1	22.1333	1.78979	100
	45	NCI60	UO-31	Renal	2.04	2.23	1.99	2.08667	0.126623	31.5365
	46	NCI60	TK-10	Renal	12	12.2	12.4	12.2	0.2	184.383
	47	NCI60	SN12C	Renal	0.196	0.236	0.243	0.225	0.0253574	3.4005
	48	NCI60	HCC-2998	Colon	43.9	43.9	39.6	42.4667	2.48261	641.814
Group-V	49	NCI60	SW-620	Colon	20.6	21.7	20.9	21.0667	0.568624	318.388
	50	NCI60	PC-3	Prostate	4.97	4.75	4.37	4.69667	0.303535	70.9824
	51	NCI60	HOP-92	Lung	3.06	3.03	3.22	3.10333	0.102144	46.9018
	52	NCI60	SK-OV-3	Ovarian	1.1	1.18	1.02	1.1	0.08	16.6247
	53	NCI60	T-47D	Breast	88.2	88.1	84.7	87	1.99249	1314.86
		CTR	MDCK		7.71	6.58	5.56	6.61667	1.07547	100
	54	NCI60	COLO 205	lymphoblasts	6.05	6.86	7.36	6.75667	0.661085	13.7797
	55	NCI60	RPMI-8226	myeloid	64.2	61.8	57.4	61.1333	3.44867	124.677
	56	NCI60	HL-60	myelogenous	5.81	6.85	5.3	5.98667	0.789958	12.2094
Group-VI	57	NCI60	CCRF-CEM	lymphoblastic	8.61	8.61	7.59	8.27	0.588897	16.8661
	58	NCI60	MOLT-4	lymphoblastic	65.5	65.3	65.5	65.4333	0.11547	133.447
	59	NCI60	K-562	lymphoblastic	35.5	33.7	25.6	31.6	5.27352	64.446
	60	NCI60	SR	Colon	5.04	5.46	4.61	5.03667	0.42501	10.2719
		CTR	MDCK		50.1	49.9	47.1	49.0333	1.6773	100

### Sheet: rank ordered
			% GFP positive cells (MOI = 0.2)
Cells	Panel Name	Infection Group	Rep 1	Rep 2	Rep 3	Average	relative MDCK
MCF7	Breast	Group I	0.6	0.3	0.4	0.433333	2.82609
IGR-OV1	Ovarian	Group II	0.491	0.718	0.417	0.542	3.182
SN12C	Renal	Group V	0.196	0.236	0.243	0.225	3.4005
SF-268	CNS	Group IV	1.05	0.856	0.942	0.949333	4.28916
LOX IMVI	Melanoma	Group II	0.787	0.731	0.765	0.761	4.46771
NCI/ADR-RES	Ovarian	Group II	0.849	0.791	0.809	0.816333	4.79256
OVCAR-8	Ovarian	Group III	0.814	0.739	0.893	0.815333	7.30149
NCI-H226	Non-small cell lung	Group III	0.824	1.11	0.856	0.93	8.32836
HCT-15	Colon	Group I	1.3	1.2	1.4	1.3	8.47826
NCI-H460	Non-small cell lung	Group III	0.824	1.02	1.1	0.981333	8.78806
ACHN	Renal	Group I	1.5	1.7	1.5	1.56667	10.2174
SR	Leukemia	Group VI	5.04	5.46	4.61	5.03667	10.2719
MDA-MB-231/ATCC	Breast	Group II	1.97	1.88	1.81	1.88667	11.0763
HL-60(TB)	Leukemia	Group VI	5.81	6.85	5.3	5.98667	12.2094
RXF 393	Renal	Group III	1.38	1.49	1.37	1.41333	12.6567
SF-539	CNS	Group IV	4.32	2.56	1.55	2.81	12.6958
COLO 205	Colon	Group VI	6.05	6.86	7.36	6.75667	13.7797
BT-549	Breast	Group I	2	2.3	2.5	2.26667	14.7826
HS 578T	Breast	Group II	2.84	2.73	2.55	2.70667	15.8904
SK-OV-3	Ovarian	Group V	1.1	1.18	1.02	1.1	16.6247
CCRF-CEM	Leukemia	Group VI	8.61	8.61	7.59	8.27	16.8661
HOP-62	Non-small cell lung	Group I	2.7	2.5	2.9	2.7	17.6087
MDA-MB-468	Breast	Group II	3.79	2.95	2.98	3.24	19.0215
OVCAR-5	Ovarian	Group III	2.74	2.46	2.71	2.63667	23.6119
SNB-75	CNS	Group IV	4.33	5.97	5.58	5.29333	23.9157
CAKI-1	Renal	Group II	4.44	3.32	4.98	4.24667	24.9315
A498	Renal	Group I	3.7	3.5	4.4	3.86667	25.2174
UACC-62	Melanoma	Group IV	7.52	4.79	5.29	5.86667	26.506
UO-31	Renal	Group V	2.04	2.23	1.99	2.08667	31.5365
SF-295	CNS	Group IV	7.38	7.68	7.17	7.41	33.4789
OVCAR-4	Ovarian	Group III	3.59	4.44	4.2	4.07667	36.5075
NCI-H23	Non-small cell lung	Group II	6.52	6.35	6.05	6.30667	37.0254
A549/ATCC	Non-small cell lung	Group I	5.2	5.8	7	6	39.1304
HOP-92	Non-small cell lung	Group V	3.06	3.03	3.22	3.10333	46.9018
UACC-257	Melanoma	Group IV	12	11.6	11.4	11.6667	52.7108
HCT-116	Colon	Group I	8.6	9.4	9	9	58.6957
EKVX	Non-small cell lung	Group I	8.9	10.1	9.8	9.6	62.6087
K-562	Leukemia	Group VI	35.5	33.7	25.6	31.6	64.446
U251	CNS	Group IV	15.5	14.8	14	14.7667	66.7169
PC-3	Prostate	Group V	4.97	4.75	4.37	4.69667	70.9824
SK-MEL-2	Melanoma	Group IV	21	20.4	19.8	20.4	92.1687
MDCK	CONTROL	Group I	13.9	16.9	15.2	15.3333	100
MDCK	CONTROL	Group II	18.1	17	16	17.0333	100
MDCK	CONTROL	Group III	11.4	11.1	11	11.1667	100
MDCK	CONTROL	Group IV	21.7	20.6	24.1	22.1333	100
MDCK	CONTROL	Group V	7.71	6.58	5.56	6.61667	100
MDCK	CONTROL	Group VI	50.1	49.9	47.1	49.0333	100
786-0	Renal	Group I	16.8	18.6	20.5	18.6333	121.522
RPMI-8226	Leukemia	Group VI	64.2	61.8	57.4	61.1333	124.677
SNB-19	CNS	Group IV	30.4	28.4	27.3	28.7	129.669
MOLT-4	Leukemia	Group VI	65.5	65.3	65.5	65.4333	133.447
TK-10	Renal	Group V	12	12.2	12.4	12.2	184.383
OVCAR-3	Ovarian	Group III	23.6	22.1	20.2	21.9667	196.716
DU-145	Prostate	Group I	34.1	33.9	36.5	34.8333	227.174
HT29	Colon	Group II	56.5	51.7	50.2	52.8	309.98
SW-620	Colon	Group V	20.6	21.7	20.9	21.0667	318.388
MDA-MB-435	Melanoma	Group II	61.1	59.3	58.8	59.7333	350.685
M14	Melanoma	Group II	62.7	58	60.6	60.4333	354.795
SK-MEL-5	Melanoma	Group IV	83.4	83.3	86.2	84.3	380.873
KM12	Colon	Group III	46.4	48.8	46.2	47.1333	422.09
SK-MEL-28	Melanoma	Group IV	98.8	97.2	98.7	98.2333	443.825
NCI-H322M	Non-small cell lung	Group III	72	72.6	70	71.5333	640.597
HCC-2998	Colon	Group V	43.9	43.9	39.6	42.4667	641.814
NCI-H522	Non-small cell lung	Group III	84.3	82.4	80	82.2333	736.418
MALME-3M	Melanoma	Group III	96.7	94.6	89.5	93.6	838.209
T47D	Breast	Group V	88.2	88.1	84.7	87	1314.86

### Sheet: data MOI 0.2 replicate 2
			WSN-HA-GFP infected					WSN-HA-GFP MOI 0.2
Cell info. for experiments							moi 0.2 Repeat
subgroup	sample ID	Cell-lines	cells name	tissue of origin		RAW data		mean	STDEV	fold vs MDCK
	1	NCI60	786-0	RENAL	35.6	37.9	26.4	33.3	6.08523	59.6774
	2	NCI60	A498	RENAL	12.8	13.1	12.3	12.7333	0.404145	22.8196
	3	NCI60	A549	LUNG	59.2	58.1	59.9	59.0667	0.907377	105.854
	4	NCI60	BT-549	BREAST	7.7	8.8	7.5	8	0.7	14.3369
Group-I	5	NCI60	DU-145	Prostate	68.8	67.1	64	66.6333	2.43379	119.415
	6	NCI60	HCT-116	COLON	24	24	21.9	23.3	1.21244	41.7563
	7	NCI60	HCT-15	COLON	4.3	3.8	4.4	4.16667	0.321455	7.46714
	8	NCI60	HOP-62	LUNG	13.2	12.9	13.2	13.1	0.173205	23.4767
	9	NCI60	MCF7	BREAST	3.8	3.9	3.3	3.66667	0.321455	6.57109
	10	NCI60	ACHN	RENAL	7.6	8.6	8	8.06667	0.503322	14.4564
	11	NCI60	EKVX	LUNG	4.8	5.1	5.8	5.23333	0.51316	9.37873
		CTR	MDCK		56.5	55.6	55.3	55.8	0.6245	100
	12	NCI60	CAKI-1	RENAL	5.08	6.21	4.38	5.22333	0.923381	41.8984
	13	NCI60	HT29	COLON	53.4	48.4	55.4	52.4	3.60555	420.321
	14	NCI60	IGR-OV1	OVARIAN	1.73	1.75	1.42	1.63333	0.185023	13.1016
	15	NCI60	HS 578T	BREAST	14.4	12	10.6	12.3333	1.9218	98.9305
	16	NCI60	Lox	MELANOMA	0.885	0.913	0.74	0.846	0.0928601	6.7861
Group-II	17	NCI60	M14	MELANOMA	71.2	64.9	66.8	67.6333	3.23161	542.513
	18	NCI60	NCI/ADR-RES	OVARIAN	2.19	2.12	2.25	2.18667	0.0650641	17.5401
	19	NCI60	MDA-MB-231	BREAST	3.77	3.51	3.13	3.47	0.32187	27.8342
	20	NCI60	MDA-MB-468	BREAST	17.4	13.4	12.9	14.5667	2.46644	116.845
	21	NCI60	MDA-MB-435	BREAST	71.8	68.2	70.8	70.2667	1.85831	563.636
	22	NCI60	NCI-H23	LUNG	15.2	13.5	12.4	13.7	1.41067	109.893
		CTR	MDCK		11.8	13	12.6	12.4667	0.61101	100
	23	NCI60	OVCAR-4	OVARIAN	4.48	4.83	4.59	4.63333	0.178979	89.9676
	24	NCI60	OVCAR-3	OVARIAN	7.64	7.27	6.7	7.20333	0.473533	139.871
	25	NCI60	NCI-H522	LUNG	66.9	64.1	62.9	64.6333	2.05264	1255.02
	26	NCI60	NCI-H322M	LUNG	62.3	58.1	56.5	58.9667	2.99555	1144.98
	27	NCI60	NCI-H460	LUNG	0.77	0.41	0.51	0.563333	0.185831	10.9385
Group-III	28	NCI60	NCI-H226	LUNG	0.411	0.474	0.499	0.461333	0.0453468	8.95793
	29	NCI60	OVCAR-8	OVARIAN	0.696	0.701	0.665	0.687333	0.0195021	13.3463
	30	NCI60	Malme 3M	MELANOMA	82.8	82.2	77.4	80.8	2.95973	1568.93
	31	NCI60	OVCAR-5	OVARIAN	3.95	4.55	4.57	4.35667	0.352326	84.5955
	32	NCI60	RXF 393	RENAL	1.01	1.12	1.06	1.06333	0.0550757	20.6472
	33	NCI60	KM12	COLON	32.2	31.9	32.9	32.3333	0.51316	627.832
		CTR	MDCK		5.36	4.96	5.13	5.15	0.200749	100
	34	NCI60	SNB-19	CNS	28.2	23.2	4.89	18.7633	12.272	199.398
	35	NCI60	SNB-75	CNS	6.36	4.66	1.31	4.11	2.56953	43.6769
	36	NCI60	SF-268	CNS	0.88	0.775	0.441	0.698667	0.229239	7.42473
	37	NCI60	SF-295	CNS	5.78	5.47	3.53	4.92667	1.21944	52.3557
	38	NCI60	SF-539	CNS	1.29	1.18	0.831	1.10033	0.239646	11.6932
Group-IV	39	NCI60	U251	CNS	19.6	18.7	15.2	17.8333	2.32451	189.515
	40	NCI60	SK-MEL-2	MELANOMA	22.9	22.7	17.4	21	3.11929	223.167
	41	NCI60	SK-MEL-5	MELANOMA	92.6	90	86.8	89.8	2.90517	954.304
	42	NCI60	SK-MEL-28	MELANOMA	98.6	98.3	95.6	97.5	1.65227	1036.13
	43	NCI60	UACC-62	MELANOMA	3.44	3.89	3.69	3.67333	0.225462	39.0365
	44	NCI60	UACC-257	MELANOMA	12.6	10.6	10.5	11.2333	1.18462	119.377
		CTR	MDCK		9.88	9.21	9.14	9.41	0.408534	100
	45	NCI60	UO-31	Renal	2.98	2.97	2.83	2.92667	0.083865	27.82
	46	NCI60	TK-10	Renal	19.5	18.8	18.5	18.9333	0.51316	179.975
	47	NCI60	SN12C	Renal	0.383	0.409	0.313	0.368333	0.0496521	3.50127
	48	NCI60	HCC-2998	Colon	52.9	50.7	47.4	50.3333	2.76827	478.454
Group-V	49	NCI60	SW-620	Colon	40.4	41.9	38.8	40.3667	1.55027	383.714
	50	NCI60	PC-3	Prostate	6.02	5.94	5.01	5.65667	0.561456	53.7706
	51	NCI60	HOP-92	Lung	4.32	4.24	3.58	4.04667	0.40612	38.4664
	52	NCI60	SK-OV-3	Ovarian	1.25	1.2	1.34	1.26333	0.070946	12.0089
	53	NCI60	T-47D	Breast	85.5	85.6	86.4	85.8333	0.493288	815.906
		CTR	MDCK		11	11.1	9.46	10.52	0.919348	100
	54	NCI60	COLO 205	lymphoblasts	1.44	0.996	0.98	1.13867	0.261085	2.39719
	55	NCI60	RPMI-8226	myeloid	42.7	40.3	49.7	44.2333	4.88399	93.1228
	56	NCI60	HL-60	myelogenous	0.739	0.753	0.686	0.726	0.0353412	1.52842
Group-VI	57	NCI60	CCRF-CEM	lymphoblastic	3.56	3.37	4.58	3.83667	0.650718	8.07719
	58	NCI60	MOLT-4	lymphoblastic	25.4	29.5	37.5	30.8	6.15386	64.8421
	59	NCI60	K-562	lymphoblastic	14.5	15.1	17.9	15.8333	1.81475	33.3333
	60	NCI60	SR	Colon	0.794	0.692	0.886	0.790667	0.0970429	1.66456
		CTR	MDCK		48.3	55.5	38.7	47.5	8.42852	100

### Sheet: data MOI 2
Data table of NCI60 cells infectivity test
			WSN-HA-GFP infected					WSN-HA-GFP MOI 2
Cell info. for experiments								moi 2
subgroup	sample ID	Cell-lines	cells name	tissue of origin		RAW data		mean	STDEV	fold vs MDCK
	1	NCI60	786-0	RENAL	63.2	62.1	57.1	60.8	3.25115	90.7914
	2	NCI60	A498	RENAL	22.2	18.2	19.6	20	2.02978	29.8656
	3	NCI60	A549	LUNG	28.4	28.5	29	28.6333	0.321455	42.7576
	4	NCI60	BT-549	BREAST	10.7	9.7	9	9.8	0.8544	14.6341
Group-I	5	NCI60	DU-145	Prostate	79.1	78.2	77.1	78.1333	1.00167	116.675
	6	NCI60	HCT-116	COLON	48.1	48.4	50.3	48.9333	1.19304	73.0712
	7	NCI60	HCT-15	COLON	9.1	9.6	8.1	8.93333	0.763763	13.34
	8	NCI60	HOP-62	LUNG	22.5	21.5	22.6	22.2	0.608276	33.1508
	9	NCI60	MCF7	BREAST	2.6	2.4	2.4	2.46667	0.11547	3.68342
	10	NCI60	ACHN	RENAL	11	10.4	10.8	10.7333	0.305505	16.0279
	11	NCI60	EKVX	LUNG	37.6	38.7	38	38.1	0.556776	56.894
		CTR	MDCK		63.3	68.8	68.8	66.9667	3.17543	100
	12	NCI60	CAKI-1	RENAL	12.2	13.5	19.7	15.1333	4.00791	33.8553
	13	NCI60	HT29	COLON	96.2	94.7	96	95.6333	0.814453	213.945
	14	NCI60	IGR-OV1	OVARIAN	5.77	5.43	6.49	5.89667	0.541233	13.1916
	15	NCI60	HS 578T	BREAST	20.1	20.4	22.8	21.1	1.47986	47.2036
	16	NCI60	Lox	MELANOMA	4.71	4.97	5.01	4.89667	0.162891	10.9545
Group-II	17	NCI60	M14	MELANOMA	97.1	96.6	96.6	96.7667	0.288675	216.48
	18	NCI60	NCI/ADR-RES	OVARIAN	5.13	5.85	6.02	5.66667	0.472476	12.6771
	19	NCI60	MDA-MB-231	BREAST	6.46	6.67	5.88	6.33667	0.409186	14.176
	20	NCI60	MDA-MB-468	BREAST	25.8	22	22.5	23.4333	2.06478	52.4236
	21	NCI60	MDA-MB-435	MELANOMA	97.9	97.9	97.8	97.8667	0.057735	218.941
	22	NCI60	NCI-H23	LUNG	30.1	29.5	29.3	29.6333	0.416333	66.2938
		CTR	MDCK		42.3	48.1	43.7	44.7	3.02655	100
	23	NCI60	OVCAR-4	OVARIAN	23	21.3	24.7	23	1.7	48.8323
	24	NCI60	OVCAR-3	OVARIAN	65.3	60	60.5	61.9333	2.92632	131.493
	25	NCI60	NCI-H522	LUNG	98.2	98.2	98.5	98.3	0.173205	208.705
	26	NCI60	NCI-H322M	LUNG	86.7	90.8	91.1	89.5333	2.45832	190.092
	27	NCI60	NCI-H460	LUNG	6.97	6.59	6.47	6.67667	0.261024	14.1755
Group-III	28	NCI60	NCI-H226	LUNG	7.1	6.23	6.23	6.52	0.502295	13.8429
	29	NCI60	OVCAR-8	OVARIAN	7.49	6.09	6.64	6.74	0.705337	14.31
	30	NCI60	Malme 3M	MELANOMA	99.8	100	99.9	99.9	0.1	212.102
	31	NCI60	OVCAR-5	OVARIAN	11.2	10.6	10.9	10.9	0.3	23.1423
	32	NCI60	RXF 393	RENAL	13.1	10.2	13.4	12.2333	1.7673	25.9731
	33	NCI60	KM12	COLON	89.3	86.6	88.6	88.1667	1.40119	187.19
		CTR	MDCK		49	46.3	46	47.1	1.65227	100
	34	NCI60	SNB-19	CNS	61.8	60.9	63.2	61.9667	1.15902	86.5859
	35	NCI60	SNB-75	CNS	32.7	31.3	33.5	32.5	1.11355	45.4122
	36	NCI60	SF-268	CNS	7.71	7.19	7.73	7.54333	0.306159	10.5403
	37	NCI60	SF-295	CNS	24.9	24.7	25.7	25.1	0.52915	35.0722
	38	NCI60	SF-539	CNS	15.8	14.8	13.7	14.7667	1.0504	20.6334
Group-IV	39	NCI60	U251	CNS	48.7	49.3	48.9	48.9667	0.305505	68.4211
	40	NCI60	SK-MEL-2	MELANOMA	82	81.4	82.6	82	0.6	114.578
	41	NCI60	SK-MEL-5	MELANOMA	99.1	99.5	99.4	99.3333	0.208167	138.798
	42	NCI60	SK-MEL-28	MELANOMA	98.8	98.4	98.8	98.6667	0.23094	137.867
	43	NCI60	UACC-62	MELANOMA	48.7	49.8	47.5	48.6667	1.15036	68.0019
	44	NCI60	UACC-257	MELANOMA	56.7	53.8	53.1	54.5333	1.90875	76.1993
		CTR	MDCK		71.9	72.1	70.7	71.5667	0.757188	100
	45	NCI60	UO-31	Renal	11.2	12.2	10.7	11.3667	0.763763	25.278
	46	NCI60	TK-10	Renal	47	45.5	43.8	45.4333	1.60104	101.038
	47	NCI60	SN12C	Renal	1.12	1.12	1.07	1.10333	0.0288675	2.45367
	48	NCI60	HCC-2998	Colon	80.9	81.1	79.7	80.5667	0.757188	179.17
Group-V	49	NCI60	SW-620	Colon	67.4	69.2	67.5	68.0333	1.0116	151.297
	50	NCI60	PC-3	Prostate	39.4	37.2	37.1	37.9	1.3	84.2847
	51	NCI60	HOP-92	Lung	21.4	21.8	21.5	21.5667	0.208167	47.9615
	52	NCI60	SK-OV-3	Ovarian	6.43	6.91	6.78	6.70667	0.248261	14.9148
	53	NCI60	T-47D	Breast	99.8	99.7	99.6	99.7	0.1	221.72
		CTR	MDCK		43.7	44.9	46.3	44.9667	1.30128	100
	54	NCI60	COLO 205	lymphoblasts	20.7	19.6	19	19.7667	0.862168	30.6777
	55	NCI60	RPMI-8226	myeloid	58.3	58.8	58.4	58.5	0.264575	90.7915
	56	NCI60	HL-60	myelogenous	12.4	11.5	12.1	12	0.458258	18.6239
Group-VI	57	NCI60	CCRF-CEM	lymphoblastic	17.3	18	18.6	17.9667	0.650641	27.8841
	58	NCI60	MOLT-4	lymphoblastic	78.8	80.1	80.6	79.8333	0.929157	123.901
	59	NCI60	K-562	lymphoblastic	52.6	55.1	56.9	54.8667	2.15948	85.1526
	60	NCI60	SR	Colon	11.9	10.5	10.5	10.9667	0.80829	17.0202
		CTR	MDCK		64.2	63.7	65.4	64.4333	0.873689	100
