## Supplementary material for "EPS8 facilitates uncoating of influenza A virus": Sup Table 2

### Sheet: Sheet1
Host Factor	Correlation Score	Entrez GeneID
EPS8	0.573	2059
SOX13	0.572	9580
ARFGEF2	0.564	9255
TMEM87A	0.564	25963
TMEM110	0.558	375346
ASAH1	0.555	427
PIK3CB	0.555	5291
GPD2	0.54	2820
TULP4	0.54	56995
SCRN3	0.539	79634
LOC92249	0.538	92249
KIAA1598	0.537	57698
ST6GALNAC2	0.535	10610
AP1S2	0.531	9255
MREG	0.528	55686
OAT	0.528	4942
CDH17	0.525	1015
PIR	0.525	8544
OR7E156P	0.524	283491
SAT1	0.521	6303
MUTYH	0.518	4595
PECR	0.516	55825
PHACTR1	0.515	221692
ERBB3	0.512	2065
LGALS3	0.512	3958
WIPI1	0.511	55062
BHLHE41	0.506	79365
GPM6B	0.505	2824
KLHL24	0.504	54800
DIP2B	0.502	57609
CMTM8	0.498	152189
PYGB	0.498	5834
TBC1D16	0.497	125058
BASP1	-0.464	427
LOC100130744	-0.464	3958
FAM105B	-0.465	2065
AIMP1	-0.467	9255
SCAFF11	-0.467	6303
MB21D2	-0.468	92249
ITFG3	-0.469	2824
PLAGL1	-0.473	8544
BDNF	-0.474	427
ESYT2	-0.482	2065
NUS1	-0.483	4595
RAP1B	-0.483	5834
KCNJ6	-0.486	2824
UIMC1	-0.489	56995
SPCS3	-0.49	9580
IPO5	-0.495	2824
KPNA3	-0.497	54800
B3GNTL1	-0.507	427
SLC25A24	-0.508	79634
SYNCRIP	-0.51	10610
MYL6	-0.514	4595
ERCC6J2	-0.515	2065
PARP8	-0.526	283491
IFITM2	-0.528	2824
SERBP1	-0.545	79634
IFITM3	-0.558	2824
RPL10	-0.566	5834
IFITM1	-0.602	2824
